# Medulloblastoma Spatial Transcriptomics Reveals Tumor Microenvironment Heterogeneity with High-Density Progenitor Cell Regions Correlating with High-Risk Disease

**DOI:** 10.1101/2024.06.25.600684

**Authors:** Franklin Chien, Marina E. Michaud, Mojtaba Bakhtiari, Chanel Schroff, Matija Snuderl, Jose E. Velazquez Vega, Tobey J. MacDonald, Manoj K. Bhasin

**Author notes:** Co-First authors (Franklin Chien, Marina E. Michaud). Senior Authors (Tobey J. MacDonald, Manoj K. Bhasin). **Senior and Corresponding authors** Manoj K. Bhasin, MS, PhD, Aflac Cancer and Blood Disorders Center Children Healthcare of Atlanta, Health Sciences Research Building II, Room N320 1760 Haygood Drive, 3^rd^ Floor, Emory School of Medicine Atlanta, GA 30322; Tobey J. MacDonald, MD, Aflac Cancer and Blood Disorders Center Children’s Healthcare of Atlanta, Health Science Research Building I, Room E384 1760 Haygood Drive, 3^rd^ Floor, Emory School of Medicine Atlanta, GA 30322.

## Abstract

The tumor microenvironment (TME) of medulloblastoma (MB) influences progression and therapy response, presenting a promising target for therapeutic advances. Prior single-cell analyses have characterized the cellular components of the TME but lack spatial context. To address this, we performed spatial transcriptomic sequencing on sixteen pediatric MB samples obtained at diagnosis, including two matched diagnosis-relapse pairs. Our analyses revealed inter- and intra-tumoral heterogeneity within the TME, comprised of tumor-associated astrocytes (TAAs), macrophages (TAMs), stromal components, and distinct subpopulations of MB cells at different stages of neuronal differentiation and cell cycle progression. We identified dense regions of quiescent progenitor-like MB cells enriched in patients with high-risk (HR) features and an increase in TAAs, TAMs, and dysregulated vascular endothelium following relapse. Our study presents novel insights into the spatial architecture and cellular landscape of the medulloblastoma TME, highlighting spatial patterns linked to HR features and relapse, which may serve as potential therapeutic targets.
