## Supplemental Material 1 for "Medulloblastoma Spatial Transcriptomics Reveals Tumor Microenvironment Heterogeneity with High-Density Progenitor Cell Regions Correlating with High-Risk Disease"

### Sheet: Sheet1
Patient No.	Sample ID	Date of Tissue Biopsy	Age at Biospy	Sex	Disease Group	Methylation Group	Histology	Stage at Diagnosis	Deceased	Survival (Months)	Survival Censor Variable	Biopsy from Recurrence	Relapsed Disease	Frontline Treatment Protocol	Molecular Alterations Note
Patient 1	A01	2011-05-31	13	M	Group 4	Group 4 subclass VII	Classic	M2	TRUE	117	1	FALSE	TRUE	ACNS0332 High Risk	isochromosome 17q
Patient 2	A02	2016-08-08	17	M	SHH	SHH CHL AD	Large Cell/Anaplastic	M0	TRUE	66	1	FALSE	TRUE	ACNS0332 High Risk	MYCN-amp, GLI2-amp, PPM1D, TERT
Patient 1	A03	2017-09-22	19	M	Group 4	Group 4 subclass VII	Classic	M2	TRUE	41	1	TRUE	TRUE	ACNS0332 High Risk	isochromosome 17q
Patient 2	A04	2019-10-07	20	M	SHH	SHH CHL AD	Large Cell/Anaplastic	M0	TRUE	28	1	TRUE	TRUE	ACNS0332 High Risk	MYCN-amp, GLI2-amp, PPM1D, TERT
Patient 3	A05	2020-01-22	22	M	Group 3	Group 3 subclass II	Classic	M0	FALSE	49	0	FALSE	FALSE	ACNS0331 Standard Risk	non Myc-amp
Patient 4	A06	2021-05-04	3	M	SHH	SHH Inf	Desmoplastic/nodular	M0	FALSE	33	0	FALSE	FALSE	ACNS0334 (High risk regimen, given for radiation sparing in young child)	GAB1+, YAP1+, beat-catenin on-nuclear P53-WT
Patient 5	A07	2022-08-12	9	M	Group 4	Group 4	Classic	M0	FALSE	17	0	FALSE	FALSE	ACNS0331 Standard Risk	Synaptophysin +, retained nuclear expression INI1, GFAP+, Beta Catenin -, LEF1 -, YAP1 -, GAB1 -
Patient 6	A08	2021-06-24	6	M	SHH	SHH CHL AD	Desmoplastic/nodular	M3	TRUE	31	1	FALSE	TRUE	Head Start 4 (Radiation sparing high chemo regimen); later recieved radiation	p53-WT, GAB1 +, YAP1 +, beta-catenin non-nuclear only
Patient 7	A09	2021-08-20	8	M	SHH	SHH Subtype 3	Large Cell/Anaplastic	M0	FALSE	29	0	FALSE	FALSE	ACNS0331 Standard Risk	PPM1d-amp. GAB-1 + YAP1 + , LEF-1 negative, P53-WT
Patient 8	A10	2021-12-16	4	M	Group 4	Group 4 subclass V	Large Cell/Anaplastic	M3	FALSE	25	0	FALSE	FALSE	Head Start 4 (Radiation sparing high chemo regimen)	GFAP -, INI-1 retained, Ki-67 high, isochrom 17q and MYC-N amp, Group 3 by DNA methylation, Group 4 by cytogenetics
Patient 9	A11	2022-01-06	9	M	Group 4	Group 4 subclass VI	Classic	M0	TRUE	6	1	FALSE	FALSE	ACNS0331 Standard Risk	GFAP +, INI1 retained nuclear, YAP1 -, GAB1 -, Beta Catenin -, H3K27me3 retained nuclear expression
Patient 10	A12	2022-03-16	7	M	WNT	WNT Activated	Classic	M0	TRUE	10	1	FALSE	FALSE	ACNS0331 Standard Risk	GAB1 -, YAP1 +, Beta-catenin non-nuclear, p53-WT
Patient 11	A13	2022-03-18	11	M	Group 4	Group 4 subclass VII	Large Cell/Anaplastic	M0	FALSE	22	0	FALSE	FALSE	ACNS0332 High Risk	GAB1 -, YAP1 -, Beta-catenin non-nuclear, p53-WT
Patient 12	A14	2022-03-30	1	F	SHH	SHH subtype 2	Desmoplastic/nodular	M0	FALSE	22	0	FALSE	FALSE	ACNS0334 (High risk regimen, given for radiation sparing in young child)	Synaptophysin +, GAB1 +, YAP1 +, beta catenin non-nuclear only. TP53-WT (possible germline tp53 variant of unknown sig by sequencing, p53 WT by immunostaining)
Patient 13	A15	2022-05-17	2	M	SHH	SHH subtype 2	Desmoplastic/nodular	M0	FALSE	20	0	FALSE	FALSE	ACNS0334 (High risk regimen, given for radiation sparing in young child)	GAB1 +, YAP1 +, beta-catenin non-nuclear, p53-WT
Patient 14	A16	2021-09-15	3	M	Group 3	Group 3	Classic	M3	FALSE	28	0	FALSE	FALSE	Head Start 4 (Radiation sparing high chemo regimen); later recieved radiation	Myc-amp, Iso17q, Syn patchy +, GFAP -, GAB1 -, YAP1 - , LEF1 -, p53 WT, BCOR mild Pos, INI1 retainied.
